# NETWORK-BASED FUNCTIONAL FRAGILITY REVEALS SYSTEM-LEVEL REORGANIZATION OF THE GUT MICROBIOME IN INFLAMMATORY BOWEL DISEASE

**DOI:** 10.64898/2026.04.16.719113

**Authors:** Mihika Kenavdekar, Elamathi Natarajan

**Affiliations:** Department of Bioinformatics, Biotecnika Info Labs Pvt Ltd, Bengaluru, India

**Keywords:** Gut microbiome, Inflammatory bowel disease, Functional networks analysis, Network topology, Keystone pathways, Machine learning, Microbiome reorganization

## Abstract

The human gut microbiome plays a critical role in host health, yet its functional organization in disease remains poorly understood. Most studies focus on taxonomic composition or pathway abundance, which fail to capture higher-order interactions governing system-level behavior.

Here, we investigated microbiome functional organization in inflammatory bowel disease (IBD), including Crohn’s disease (CD), ulcerative colitis (UC), and healthy controls (HC), using a network-based framework across 60 metagenomic samples. Functional pathway profiles were used to construct correlation-based interaction networks, followed by analysis of network topology, functional redundancy, keystone pathway architecture, and system robustness.

Disease-associated networks (CD and UC) exhibited reduced global connectivity, increased modular fragmentation, and centralization of keystone pathways, indicating a shift from distributed organization to more fragmented and fragile network structures compared to healthy controls. Notably, machine learning models demonstrated that network-derived features achieved higher classification performance (accuracy up to 0.824) compared to redundancy-based measures.

These findings reveal that microbiome dysfunction in IBD is driven by large-scale reorganization of functional interaction networks rather than loss of functional capacity. This study highlights the importance of network-level analysis in understanding microbiome-associated disease and provides a systems-level framework for future research.
