## Supplementary Materials for IBD Functional Microbiome Analysis (Datasets, Figures, and Scripts) for "NETWORK-BASED FUNCTIONAL FRAGILITY REVEALS SYSTEM-LEVEL REORGANIZATION OF THE GUT MICROBIOME IN INFLAMMATORY BOWEL DISEASE": pathway_fragility_results.csv

Pathway	p_value	p_adj
FUC-RHAMCAT-PWY: superpathway of fucose and rhamnose degradation	0.000373867305841075	0.0865797614916777
PWY-6892: thiazole component of thiamine diphosphate biosynthesis I	0.000496179866111238	0.0865797614916777
GALACTITOLCAT-PWY: galactitol degradation	0.00103046901288117	0.0865797614916777
PWY-6731: starch degradation III	0.00112524836574241	0.0865797614916777
P164-PWY: purine nucleobases degradation I (anaerobic)	0.00118184021352983	0.0865797614916777
PWY-6270: isoprene biosynthesis I	0.00141547293991844	0.0865797614916777
PYRIDNUCSYN-PWY: NAD de novo biosynthesis I (from aspartate)	0.00172783323130829	0.090587827984306
PWY-841: superpathway of purine nucleotides de novo biosynthesis I	0.0023026362174223	0.103577143126901
THISYNARA-PWY: superpathway of thiamine diphosphate biosynthesis III (eukaryotes)	0.00254003893226734	0.103577143126901
POLYAMSYN-PWY: superpathway of polyamine biosynthesis I	0.00458636237292767	0.168319499086446
PWY0-1298: superpathway of pyrimidine deoxyribonucleosides degradation	0.00576093915026115	0.17147719653016
SER-GLYSYN-PWY: superpathway of L-serine and glycine biosynthesis I	0.00622005073656557	0.17147719653016
GLYCOLYSIS-E-D: superpathway of glycolysis and the Entner-Doudoroff pathway	0.00642892794909169	0.17147719653016
GLYCOL-GLYOXDEG-PWY: superpathway of glycol metabolism and degradation	0.00677159936907154	0.17147719653016
ARG+POLYAMINE-SYN: superpathway of arginine and polyamine biosynthesis	0.00734187721889625	0.17147719653016
PWY-5030: L-histidine degradation III	0.00800117446543412	0.17147719653016
GLUTORN-PWY: L-ornithine biosynthesis I	0.00826379825007157	0.17147719653016
GALACTUROCAT-PWY: D-galacturonate degradation I	0.00907792120177976	0.17147719653016
P441-PWY: superpathway of N-acetylneuraminate degradation	0.00941869388717686	0.17147719653016
PWY-6507: 4-deoxy-L-threo-hex-4-enopyranuronate degradation	0.00944663437425953	0.17147719653016
PWY-7356: thiamine diphosphate salvage IV (yeast)	0.00981204666793833	0.17147719653016
PWY-5973: cis-vaccenate biosynthesis	0.0104876350712824	0.174952821416393
PWY-8131: 5'-deoxyadenosine degradation II	0.0119679586471273	0.181593048071339
PWY-6124: inosine-5'-phosphate biosynthesis II	0.0120881152014249	0.181593048071339
GLYOXYLATE-BYPASS: glyoxylate cycle	0.0123700986424618	0.181593048071339
PWY-2941: L-lysine biosynthesis II	0.0136271230763294	0.181708956108801
GOLPDLCAT-PWY: superpathway of glycerol degradation to 1,3-propanediol	0.0136862826342921	0.181708956108801
PWY-5913: partial TCA cycle (obligate autotrophs)	0.0141493474171575	0.181708956108801
GALACT-GLUCUROCAT-PWY: superpathway of hexuronide and hexuronate degradation	0.0143584733709952	0.181708956108801
1CMET2-PWY: folate transformations III (E. coli)	0.0156185511341697	0.186721189100336
COBALSYN-PWY: superpathway of adenosylcobalamin salvage from cobinamide I	0.0161956800681967	0.186721189100336
HISDEG-PWY: L-histidine degradation I	0.0162808666245524	0.186721189100336
ARGININE-SYN4-PWY: L-ornithine biosynthesis II	0.0201558343356445	0.224157309126713
PWY-5367: petroselinate biosynthesis	0.0216656330155892	0.228833747317677
PWY-6895: superpathway of thiamine diphosphate biosynthesis II	0.0218233818967812	0.228833747317677
HISTSYN-PWY: L-histidine biosynthesis	0.0236118700784554	0.230746281593537
PWY-6292: superpathway of L-cysteine biosynthesis (mammalian)	0.0238568934846809	0.230746281593537
PWY-5723: Rubisco shunt	0.0239527287409296	0.230746281593537
PWY-4041: &gamma;-glutamyl cycle	0.0252316017059795	0.230746281593537
PWY-7977: L-methionine biosynthesis IV	0.0252341816168539	0.230746281593537
PWY-7456: &beta;-(1,4)-mannan degradation	0.0257781949464169	0.230746281593537
PWY-6961: L-ascorbate degradation II (bacterial, aerobic)	0.0267025916589986	0.233329789020298
GLYCOGENSYNTH-PWY: glycogen biosynthesis I (from ADP-D-Glucose)	0.0277816859412758	0.237113459080191
PWY-5188: tetrapyrrole biosynthesis I (from glutamate)	0.0303532645287447	0.249702227774955
PWY-6901: superpathway of glucose and xylose degradation	0.0306174393729509	0.249702227774955
PWY-6588: pyruvate fermentation to acetone	0.0318217233659455	0.251752853434266
PWY-6121: 5-aminoimidazole ribonucleotide biosynthesis I	0.0322408286414455	0.251752853434266
P461-PWY: hexitol fermentation to lactate, formate, ethanol and acetate	0.0344417197421157	0.263335648861593
ARGSYNBSUB-PWY: L-arginine biosynthesis II (acetyl cycle)	0.0365847166091237	0.274012061133641
RHAMCAT-PWY: L-rhamnose degradation I	0.0386564665665985	0.280642279062023
RIBOSYN2-PWY: flavin biosynthesis I (bacteria and plants)	0.0413847596305411	0.280642279062023
GLCMANNANAUT-PWY: superpathway of N-acetylglucosamine, N-acetylmannosamine and N-acetylneuraminate degradation	0.0436137802947535	0.280642279062023
GALACTARDEG-PWY: D-galactarate degradation I	0.0436913366257763	0.280642279062023
GLUCARGALACTSUPER-PWY: superpathway of D-glucarate and D-galactarate degradation	0.0436913366257763	0.280642279062023
PANTO-PWY: phosphopantothenate biosynthesis I	0.0438503696478832	0.280642279062023
PANTOSYN-PWY: superpathway of coenzyme A biosynthesis I (bacteria)	0.0456824065896203	0.280642279062023
ARGSYN-PWY: L-arginine biosynthesis I (via L-ornithine)	0.0459804433051008	0.280642279062023
HCAMHPDEG-PWY: 3-phenylpropanoate and 3-(3-hydroxyphenyl)propanoate degradation to 2-hydroxypentadienoate	0.0478491352546016	0.280642279062023
PWY-6690: cinnamate and 3-hydroxycinnamate degradation to 2-hydroxypentadienoate	0.0478491352546016	0.280642279062023
METH-ACETATE-PWY: methanogenesis from acetate	0.0480377840311449	0.280642279062023
AEROBACTINSYN-PWY: aerobactin biosynthesis	0.0498500583120721	0.280642279062023
SULFATE-CYS-PWY: superpathway of sulfate assimilation and cysteine biosynthesis	0.0507902710286938	0.280642279062023
PWY0-1415: superpathway of heme b biosynthesis from uroporphyrinogen-III	0.0509280728831855	0.280642279062023
PWY-6628: superpathway of L-phenylalanine biosynthesis	0.0512356353860483	0.280642279062023
PWY-7238: sucrose biosynthesis II	0.0516309356202069	0.280642279062023
P161-PWY: acetylene degradation (anaerobic)	0.0516686018544763	0.280642279062023
DARABCATK12-PWY: D-arabinose degradation I	0.0527868630489173	0.280642279062023
GLUCOSE1PMETAB-PWY: glucose and glucose-1-phosphate degradation	0.0531263567226881	0.280642279062023
PWY-7242: D-fructuronate degradation	0.0542307487909163	0.280642279062023
PWY-6123: inosine-5'-phosphate biosynthesis I	0.0547069895397286	0.280642279062023
PWY-8187: L-arginine degradation XIII (reductive Stickland reaction)	0.054814718768763	0.280642279062023
PWY-6163: chorismate biosynthesis from 3-dehydroquinate	0.0550578858105331	0.280642279062023
KETOGLUCONMET-PWY: ketogluconate metabolism	0.0567598024904935	0.282541131141415
PWY-6902: chitin degradation II (Vibrio)	0.0583763777486968	0.282541131141415
NAGLIPASYN-PWY: lipid IVA biosynthesis (E. coli)	0.0585098800183857	0.282541131141415
PWY-8073: lipid IVA biosynthesis (P. putida)	0.0585098800183857	0.282541131141415
PWY0-1297: superpathway of purine deoxyribonucleosides degradation	0.0609161099934585	0.288893337335469
PWY-6700: queuosine biosynthesis I (de novo)	0.0613996738751133	0.288893337335469
LACTOSECAT-PWY: lactose and galactose degradation I	0.0646501649379233	0.297880920292705
HEMESYN2-PWY: heme b biosynthesis II (oxygen-independent)	0.064933170636012	0.297880920292705
PWY-7663: gondoate biosynthesis (anaerobic)	0.0661511393302721	0.299721828817406
PWY-5100: pyruvate fermentation to acetate and lactate II	0.0673769707833483	0.301553027774254
PWY-7199: pyrimidine deoxyribonucleosides salvage	0.0723217504271106	0.319784125382525
PWY0-1477: ethanolamine utilization	0.0740493774129542	0.323525256078026
ORNDEG-PWY: superpathway of ornithine degradation	0.0749360234484884	0.323547301242297
PWY-7560: methylerythritol phosphate pathway II	0.0764548395918478	0.324833464032711
PWY-6897: thiamine diphosphate salvage II	0.0770041181766918	0.324833464032711
PWY-1269: CMP-3-deoxy-D-manno-octulosonate biosynthesis	0.0825290577124468	0.344183683868954
PWY-7357: thiamine phosphate formation from pyrithiamine and oxythiamine (yeast)	0.0867463112540689	0.35426526099435
COA-PWY: coenzyme A biosynthesis I (prokaryotic)	0.0874316169688222	0.35426526099435
PWY-7237: myo-, chiro- and scyllo-inositol degradation	0.0878423399195801	0.35426526099435
PWY-6531: mannitol cycle	0.0894499431506443	0.356827490611809
PWY-5747: 2-methylcitrate cycle II	0.0941648113390905	0.367181137077951
LIPASYN-PWY: phospholipases	0.0955182930096037	0.367181137077951
PWY-5941: glycogen degradation II	0.0963055856900213	0.367181137077951
PWY-7345: superpathway of anaerobic sucrose degradation	0.0965084966917586	0.367181137077951
PWY-6612: superpathway of tetrahydrofolate biosynthesis	0.0970478754674693	0.367181137077951
COLANSYN-PWY: colanic acid building blocks biosynthesis	0.0995879219130493	0.372946605531521
PWY-7807: glyphosate degradation III	0.10247043485975	0.373830715206807
ARGDEG-PWY: superpathway of L-arginine, putrescine, and 4-aminobutanoate degradation	0.102879842604598	0.373830715206807
ORNARGDEG-PWY: superpathway of L-arginine and L-ornithine degradation	0.102879842604598	0.373830715206807
PWY-5981: CDP-diacylglycerol biosynthesis III	0.105877061405673	0.377869026598275
PWY-6595: superpathway of guanosine nucleotides degradation (plants)	0.106050435257827	0.377869026598275
COA-PWY-1: superpathway of coenzyme A biosynthesis III (mammals)	0.10725768721288	0.378495876991604
PWY-702: L-methionine biosynthesis II	0.112130311986309	0.384045786017638
PWY-6953: dTDP-3-acetamido-&alpha;-D-fucose biosynthesis	0.112836187317057	0.384045786017638
PWY-5676: acetyl-CoA fermentation to butanoate II	0.113728285793752	0.384045786017638
SO4ASSIM-PWY: assimilatory sulfate reduction I	0.114882344998674	0.384045786017638
PWY-5154: L-arginine biosynthesis III (via N-acetyl-L-citrulline)	0.115009828578861	0.384045786017638
FUCCAT-PWY: fucose degradation	0.115109091176949	0.384045786017638
ANAGLYCOLYSIS-PWY: glycolysis III (from glucose)	0.116172077054389	0.384100470981627
GLUCONEO-PWY: gluconeogenesis I	0.118977556172768	0.386547542049781
PWY-6151: S-adenosyl-L-methionine salvage I	0.119018725481268	0.386547542049781
PWY-5659: GDP-mannose biosynthesis	0.120090164966847	0.386606057393271
PWY-6803: phosphatidylcholine acyl editing	0.123497809495132	0.394119096388812
PWY-724: superpathway of L-lysine, L-threonine and L-methionine biosynthesis II	0.125025432730582	0.395554601828651
BIOTIN-BIOSYNTHESIS-PWY: biotin biosynthesis I	0.131619170160307	0.412133492430648
TRPSYN-PWY: L-tryptophan biosynthesis	0.133695953994102	0.412133492430648
PWY-6708: ubiquinol-8 biosynthesis (early decarboxylation)	0.135335283236613	0.412133492430648
PPGPPMET-PWY: ppGpp metabolism	0.136318597419368	0.412133492430648
P41-PWY: pyruvate fermentation to acetate and (S)-lactate I	0.137880690597418	0.412133492430648
PWY-6703: preQ0 biosynthesis	0.137880690597418	0.412133492430648
PWY66-409: superpathway of purine nucleotide salvage	0.138126483839154	0.412133492430648
DAPLYSINESYN-PWY: L-lysine biosynthesis I	0.14181490598047	0.413158791188156
PWY66-429: fatty acid biosynthesis initiation (mitochondria)	0.142546514435257	0.413158791188156
HSERMETANA-PWY: L-methionine biosynthesis III	0.142663406988686	0.413158791188156
KDO-NAGLIPASYN-PWY: superpathway of (Kdo)2-lipid A biosynthesis	0.142973205670016	0.413158791188156
PWY-5097: L-lysine biosynthesis VI	0.144641596289481	0.414714576861248
PWY-6471: peptidoglycan biosynthesis IV (Enterococcus faecium)	0.148858080803333	0.423495470192429
PWY3O-4107: NAD salvage pathway V (PNC V cycle)	0.151335890057153	0.427232858853654
PWY-7400: L-arginine biosynthesis IV (archaebacteria)	0.152575265145558	0.427443681743661
PWY-7118: chitin deacetylation	0.154490025291193	0.428020384203445
GLUCARDEG-PWY: D-glucarate degradation I	0.156706408451141	0.428020384203445
PWY-5189: tetrapyrrole biosynthesis II (from glycine)	0.161398880172162	0.428020384203445
PWY-7111: pyruvate fermentation to isobutanol (engineered)	0.162523002991136	0.428020384203445
VALSYN-PWY: L-valine biosynthesis	0.163190466236312	0.428020384203445
ARO-PWY: chorismate biosynthesis I	0.16510104672149	0.428020384203445
PWY-I9: L-cysteine biosynthesis VI (from L-methionine)	0.165200320379548	0.428020384203445
PWY-7323: superpathway of GDP-mannose-derived O-antigen building blocks biosynthesis	0.165347831628789	0.428020384203445
PWY-7790: UMP biosynthesis II	0.166769499254899	0.428020384203445
PWY-7791: UMP biosynthesis III	0.166842421918438	0.428020384203445
PWY-5005: biotin biosynthesis II	0.16988239951435	0.428020384203445
PWY0-301: L-ascorbate degradation I (bacterial, anaerobic)	0.171024010835154	0.428020384203445
PWY-5692: allantoin degradation to glyoxylate II	0.171895324620107	0.428020384203445
URDEGR-PWY: superpathway of allantoin degradation in plants	0.171895324620107	0.428020384203445
PWY-6545: pyrimidine deoxyribonucleotides de novo biosynthesis III	0.172360405494292	0.428020384203445
POLYISOPRENSYN-PWY: polyisoprenoid biosynthesis (E. coli)	0.17237819958511	0.428020384203445
PWY-3001: superpathway of L-isoleucine biosynthesis I	0.172642544562308	0.428020384203445
PWY-6293: superpathway of L-cysteine biosynthesis (fungi)	0.173773943450445	0.428020384203445
PWY0-1061: superpathway of L-alanine biosynthesis	0.183118786442434	0.44647837495155
DTDPRHAMSYN-PWY: dTDP-&beta;-L-rhamnose biosynthesis	0.183846590506168	0.44647837495155
PWY-8004: Entner-Doudoroff pathway I	0.184917474094375	0.44647837495155
PWY-7013: (S)-propane-1,2-diol degradation	0.186567279940482	0.447207707845842
P125-PWY: superpathway of (R,R)-butanediol biosynthesis	0.187656640349481	0.447207707845842
PWY-7198: pyrimidine deoxyribonucleotides de novo biosynthesis IV	0.191041074031227	0.449465019759703
PWY-5130: 2-oxobutanoate degradation I	0.192084418209423	0.449465019759703
PWY-7094: fatty acid salvage	0.192277951232353	0.449465019759703
TRNA-CHARGING-PWY: tRNA charging	0.19604921865454	0.455380147127951
PWY-7316: dTDP-N-acetylviosamine biosynthesis	0.201834053234265	0.464689206439928
PWY-6630: superpathway of L-tyrosine biosynthesis	0.202589299810323	0.464689206439928
PWY-7312: dTDP-&beta;-D-fucofuranose biosynthesis	0.207748187143613	0.473345484245513
PWY-7269: mitochondrial NADPH production (yeast)	0.208992994764023	0.473345484245513
PWY-6969: TCA cycle V (2-oxoglutarate synthase)	0.215429703984511	0.473345484245513
PWY-7409: phospholipid remodeling (phosphatidylethanolamine, yeast)	0.215865220483701	0.473345484245513
PROTOCATECHUATE-ORTHO-CLEAVAGE-PWY: protocatechuate degradation II (ortho-cleavage pathway)	0.216265166829887	0.473345484245513
PWY-6527: stachyose degradation	0.216313583881569	0.473345484245513
PWY-5138: fatty acid &beta;-oxidation IV (unsaturated, even number)	0.218578911263276	0.473345484245513
PWY-6317: D-galactose degradation I (Leloir pathway)	0.220129488386904	0.473345484245513
OANTIGEN-PWY: O-antigen building blocks biosynthesis (E. coli)	0.220647355113508	0.473345484245513
FOLSYN-PWY: superpathway of tetrahydrofolate biosynthesis and salvage	0.221632647935045	0.473345484245513
PWY-6305: superpathway of putrescine biosynthesis	0.222823982725312	0.473345484245513
PWY-6749: CMP-legionaminate biosynthesis I	0.22313016014843	0.473345484245513
PWY66-430: myristate biosynthesis (mitochondria)	0.22313016014843	0.473345484245513
PWY-6608: guanosine nucleotides degradation III	0.227106486171951	0.478832978405876
ANAEROFRUCAT-PWY: homolactic fermentation	0.228326352100895	0.478832978405876
GLUCUROCAT-PWY: superpathway of &beta;-D-glucuronosides degradation	0.232114154646353	0.484010765654611
PWY-5667: CDP-diacylglycerol biosynthesis I	0.234368647881873	0.485950812274843
ASPASN-PWY: superpathway of L-aspartate and L-asparagine biosynthesis	0.237306998822485	0.489279036898044
PWY-5121: superpathway of geranylgeranyl diphosphate biosynthesis II (via MEP)	0.240012518307499	0.492092705133252
PWY-7851: coenzyme A biosynthesis II (eukaryotic)	0.24313518993181	0.495725637249858
PWY-6607: guanosine nucleotides degradation I	0.247785696551086	0.502416301846676
PWY4FS-7: phosphatidylglycerol biosynthesis I (plastidic)	0.250720567161126	0.504411845882198
PWY-5695: inosine 5'-phosphate degradation	0.25422228668677	0.504411845882198
AST-PWY: L-arginine degradation II (AST pathway)	0.256680477549937	0.504411845882198
HEME-BIOSYNTHESIS-II-1: heme b biosynthesis V (aerobic)	0.25878903194014	0.504411845882198
PWY-7761: NAD salvage pathway II (PNC IV cycle)	0.259484051565864	0.504411845882198
PWY0-1586: peptidoglycan maturation (meso-diaminopimelate containing)	0.261621381675411	0.504411845882198
PWY-7315: dTDP-N-acetylthomosamine biosynthesis	0.262238795974816	0.504411845882198
PWY-7858: (5Z)-dodecenoate biosynthesis II	0.263452504818847	0.504411845882198
PWY-5103: L-isoleucine biosynthesis III	0.263500962131771	0.504411845882198
PWY-6519: 8-amino-7-oxononanoate biosynthesis I	0.265644582214868	0.504411845882198
P221-PWY: octane oxidation	0.265675764256975	0.504411845882198
PHOSLIPSYN-PWY: superpathway of phospholipid biosynthesis I (bacteria)	0.26613469131585	0.504411845882198
HOMOSER-METSYN-PWY: L-methionine biosynthesis I	0.267758603565331	0.504411845882198
PWY-561: superpathway of glyoxylate cycle and fatty acid degradation	0.268349194004487	0.504411845882198
PWY-5686: UMP biosynthesis I	0.270031487853383	0.504411845882198
PWY4FS-8: phosphatidylglycerol biosynthesis II (non-plastidic)	0.270760582122052	0.504411845882198
NONMEVIPP-PWY: methylerythritol phosphate pathway I	0.272402836227605	0.504908287351168
PWY-5675: nitrate reduction V (assimilatory)	0.276232920490083	0.509434582009348
PWY-6122: 5-aminoimidazole ribonucleotide biosynthesis II	0.279642561958721	0.510591145466919
PWY-6277: superpathway of 5-aminoimidazole ribonucleotide biosynthesis	0.279642561958721	0.510591145466919
MET-SAM-PWY: superpathway of S-adenosyl-L-methionine biosynthesis	0.282005646622561	0.512306194073319
PWY0-166: superpathway of pyrimidine deoxyribonucleotides de novo biosynthesis (E. coli)	0.283664538269887	0.512306194073319
PWY66-389: phytol degradation	0.284769655561191	0.512306194073319
PWY-7117: C4 photosynthetic carbon assimilation cycle, PEPCK type	0.289248275483832	0.51657625187492
PWY-241: C4 photosynthetic carbon assimilation cycle, NADP-ME type	0.29206782369139	0.51657625187492
TCA-GLYOX-BYPASS: superpathway of glyoxylate bypass and TCA	0.293703476286137	0.51657625187492
PWY-6168: flavin biosynthesis III (fungi)	0.29390761494152	0.51657625187492
PWY-7328: superpathway of UDP-glucose-derived O-antigen building blocks biosynthesis	0.294181026272094	0.51657625187492
PWY-6386: UDP-N-acetylmuramoyl-pentapeptide biosynthesis II (lysine-containing)	0.298856091144899	0.520834920013884
PWY0-1319: CDP-diacylglycerol biosynthesis II	0.299444599789999	0.520834920013884
UDPNACETYLGALSYN-PWY: UDP-N-acetyl-D-glucosamine biosynthesis II	0.301194211912202	0.521406961187633
ILEUSYN-PWY: L-isoleucine biosynthesis I (from threonine)	0.303546970179975	0.523012854723243
PWY-5347: superpathway of L-methionine biosynthesis (transsulfuration)	0.308953288463893	0.529331619934952
METHGLYUT-PWY: superpathway of methylglyoxal degradation	0.310809903119232	0.529331619934952
CARNMET-PWY: L-carnitine degradation I	0.315830939744934	0.529331619934952
PWY-6182: superpathway of salicylate degradation	0.317310507862914	0.529331619934952
PWY-6396: superpathway of 2,3-butanediol biosynthesis	0.317310507862914	0.529331619934952
PWY-7805: (aminomethyl)phosphonate degradation	0.317310507862914	0.529331619934952
PWY-622: starch biosynthesis	0.317310507862914	0.529331619934952
PWY-3841: folate transformations II (plants)	0.320596296187769	0.532392944348014
PWY-6185: 4-methylcatechol degradation (ortho cleavage)	0.32465246735835	0.536700250092407
PWY-7388: octanoyl-[acyl-carrier protein] biosynthesis (mitochondria, yeast)	0.327369208619727	0.538764572033363
PWY0-1533: methylphosphonate degradation I	0.333330533016075	0.546126364361159
PWY-6609: adenine and adenosine salvage III	0.338140962141071	0.551467070405721
PWY-7873: D-erythronate degradation II	0.33959552564494	0.551467070405721
COMPLETE-ARO-PWY: superpathway of aromatic amino acid biosynthesis	0.34262365229065	0.553933393791492
BRANCHED-CHAIN-AA-SYN-PWY: superpathway of branched chain amino acid biosynthesis	0.348953662338281	0.561692956483111
PWY-6629: superpathway of L-tryptophan biosynthesis	0.35096166643474	0.562458216513317
PWY-5136: fatty acid &beta;-oxidation II (plant peroxisome)	0.359432409975297	0.567276281134115
FASYN-ELONG-PWY: fatty acid elongation -- saturated	0.359604552299857	0.567276281134115
METSYN-PWY: superpathway of L-homoserine and L-methionine biosynthesis	0.359804029493896	0.567276281134115
PWY-7664: oleate biosynthesis IV (anaerobic)	0.361546853301274	0.567276281134115
HEXITOLDEGSUPER-PWY: superpathway of hexitol degradation (bacteria)	0.363388400079687	0.567276281134115
PWY-7942: 5-oxo-L-proline metabolism	0.3643338842845	0.567276281134115
PWY-822: fructan biosynthesis	0.366782209231688	0.567276281134115
PWY-7396: butanol and isobutanol biosynthesis (engineered)	0.367879441171442	0.567276281134115
THREOCAT-PWY: superpathway of L-threonine metabolism	0.367879441171442	0.567276281134115
PWY-6876: isopropanol biosynthesis (engineered)	0.380197387389666	0.579931122358259
PWY-6936: seleno-amino acid biosynthesis (plants)	0.380525643481529	0.579931122358259
PWY-6282: palmitoleate biosynthesis I (from (5Z)-dodec-5-enoate)	0.380826704327903	0.579931122358259
PWY-6387: UDP-N-acetylmuramoyl-pentapeptide biosynthesis I (meso-diaminopimelate containing)	0.391322680197372	0.593452163770395
PWY-621: sucrose degradation III (sucrose invertase)	0.400999185810618	0.604424224544497
REDCITCYC: TCA cycle VI (Helicobacter)	0.403397730873723	0.604424224544497
P185-PWY: formaldehyde assimilation III (dihydroxyacetone cycle)	0.40349846052698	0.604424224544497
PWY-7228: superpathway of guanosine nucleotides de novo biosynthesis I	0.40613758890713	0.605904451743564
PWY-6385: peptidoglycan biosynthesis III (mycobacteria)	0.413369867354136	0.614197333275174
PWY-922: mevalonate pathway I (eukaryotes and bacteria)	0.420350384508681	0.621810128436777
PWY-8178: pentose phosphate pathway (non-oxidative branch) II	0.421882076241846	0.621810128436777
PWY4LZ-257: superpathway of fermentation (Chlamydomonas reinhardtii)	0.427580473459845	0.627688135039053
PWY-6470: peptidoglycan biosynthesis V (&beta;-lactam resistance)	0.439079674692892	0.642000958614707
PWY-7883: anhydromuropeptides recycling II	0.440840831152963	0.642018194575943
FERMENTATION-PWY: mixed acid fermentation	0.4449661556	0.645464739546246
PEPTIDOGLYCANSYN-PWY: peptidoglycan biosynthesis I (meso-diaminopimelate containing)	0.463053767665049	0.666689222062876
PWY-1042: glycolysis IV	0.463230930861126	0.666689222062876
PWY-7953: UDP-N-acetylmuramoyl-pentapeptide biosynthesis III (meso-diaminopimelate containing)	0.475438412579721	0.676832864779277
PWY0-1221: putrescine degradation II	0.475457271648345	0.676832864779277
FAO-PWY: fatty acid &beta;-oxidation I (generic)	0.476646480930435	0.676832864779277
PWY-6318: L-phenylalanine degradation IV (mammalian, via side chain)	0.479500122186953	0.676832864779277
PWY-7165: L-ascorbate biosynthesis VIII (engineered pathway)	0.479500122186953	0.676832864779277
PWY0-1261: anhydromuropeptides recycling I	0.487554599840841	0.685565280235972
PWY0-461: L-lysine degradation I	0.49303459946773	0.689013198222746
PWY-2942: L-lysine biosynthesis III	0.493761501723657	0.689013198222746
PWY-7446: sulfoquinovose degradation I	0.496746558962518	0.690464509853156
PWY-5705: allantoin degradation to glyoxylate III	0.498564291855821	0.690464509853156
PWY-7208: superpathway of pyrimidine nucleobases salvage	0.502361937000267	0.693108386763526
GLYCOLYSIS: glycolysis I (from glucose 6-phosphate)	0.509199060547827	0.699910319179972
PWY0-862: (5Z)-dodecenoate biosynthesis I	0.513339189265291	0.702968218135679
3-HYDROXYPHENYLACETATE-DEGRADATION-PWY: 4-hydroxyphenylacetate degradation	0.522045776761017	0.710863505338071
NONOXIPENT-PWY: pentose phosphate pathway (non-oxidative branch) I	0.522978600657436	0.710863505338071
P105-PWY: TCA cycle IV (2-oxoglutarate decarboxylase)	0.534944405258573	0.724445006383381
PWY-7221: guanosine ribonucleotides de novo biosynthesis	0.541030641483043	0.72974939063401
CITRULBIO-PWY: L-citrulline biosynthesis	0.543451089764797	0.72974939063401
PENTOSE-P-PWY: pentose phosphate pathway	0.544826520527844	0.72974939063401
PRPP-PWY: superpathway of histidine, purine, and pyrimidine biosynthesis	0.548811636094022	0.730945556871556
PWY-6125: superpathway of guanosine nucleotides de novo biosynthesis II	0.549702925603677	0.730945556871556
THRESYN-PWY: superpathway of L-threonine biosynthesis	0.556594718183881	0.735817274877096
LIPA-CORESYN-PWY: lipid A-core biosynthesis (E. coli K-12)	0.558035145770046	0.735817274877096
PWY-4984: urea cycle	0.560489900349109	0.735817274877096
PYRIDOXSYN-PWY: pyridoxal 5'-phosphate biosynthesis I	0.561386476745468	0.735817274877096
PWY-7197: pyrimidine deoxyribonucleotide phosphorylation	0.56496049419397	0.737866552915256
PWY-7688: dTDP-&alpha;-D-ravidosamine and dTDP-4-acetyl-&alpha;-D-ravidosamine biosynthesis	0.572954634451564	0.745653726396184
PWY-7211: superpathway of pyrimidine deoxyribonucleotides de novo biosynthesis	0.577732889997166	0.749215443918587
PWY0-41: allantoin degradation IV (anaerobic)	0.581689672733695	0.750893061825311
THISYN-PWY: superpathway of thiamine diphosphate biosynthesis I	0.585117560258497	0.750893061825311
PWY-801: homocysteine and cysteine interconversion	0.585164620387027	0.750893061825311
PWY-5837: 2-carboxy-1,4-naphthoquinol biosynthesis	0.588199097798983	0.75215703446769
PWY-6284: superpathway of unsaturated fatty acids biosynthesis (E. coli)	0.595011800239463	0.757131809913389
UDPNAGSYN-PWY: UDP-N-acetyl-D-glucosamine biosynthesis I	0.600618341249502	0.757131809913389
PWY-7115: C4 photosynthetic carbon assimilation cycle, NAD-ME type	0.606231458745645	0.757131809913389
PWY-6285: superpathway of fatty acids biosynthesis (E. coli)	0.606530659712633	0.757131809913389
RUMP-PWY: formaldehyde oxidation I	0.606530659712633	0.757131809913389
PWY-3801: sucrose degradation II (sucrose synthase)	0.606530659712633	0.757131809913389
PWY-7039: phosphatidate metabolism, as a signaling molecule	0.606530659712633	0.757131809913389
TCA: TCA cycle I (prokaryotic)	0.615589195239877	0.759954877264679
GLUDEG-I-PWY: GABA shunt	0.615694614147229	0.759954877264679
PWY0-1479: tRNA processing	0.616172016924709	0.759954877264679
PWY-7392: taxadiene biosynthesis (engineered)	0.617075077451974	0.759954877264679
PWY-5497: purine nucleobases degradation II (anaerobic)	0.62789629010719	0.770695446385748
PWY-6147: 6-hydroxymethyl-dihydropterin diphosphate biosynthesis I	0.636680095354099	0.778871983316515
PWY-5918: superpathway of heme b biosynthesis from glutamate	0.650651782186123	0.79106561165062
PWY-7210: pyrimidine deoxyribonucleotides biosynthesis from CTP	0.650958623211137	0.79106561165062
PWY-6126: superpathway of adenosine nucleotides de novo biosynthesis II	0.65463793043322	0.79291128867654
PWY-5484: glycolysis II (from fructose 6-phosphate)	0.657680132762343	0.793975686591381
PWY-7434: terminal O-glycans residues modification (via type 2 precursor disaccharide)	0.666850900079725	0.799874576616494
PWY-6823: molybdopterin biosynthesis	0.667461526866221	0.799874576616494
PWY-5384: sucrose degradation IV (sucrose phosphorylase)	0.669104891066113	0.799874576616494
PWY0-1337: oleate &beta;-oxidation	0.679859767823006	0.804957766136866
P122-PWY: heterolactic fermentation	0.68095486043955	0.804957766136866
PWY-7229: superpathway of adenosine nucleotides de novo biosynthesis I	0.681801917568584	0.804957766136866
PWY0-162: superpathway of pyrimidine ribonucleotides de novo biosynthesis	0.68213042307511	0.804957766136866
GLYCOLYSIS-TCA-GLYOX-BYPASS: superpathway of glycolysis, pyruvate dehydrogenase, TCA, and glyoxylate bypass	0.687289278790975	0.808446042680409
ECASYN-PWY: enterobacterial common antigen biosynthesis	0.6911181785467	0.810352624685748
PWY0-781: aspartate superpathway	0.702161423051763	0.820679115477697
PWY-1861: formaldehyde assimilation II (assimilatory RuMP Cycle)	0.706096783093437	0.822658791731084
CALVIN-PWY: Calvin-Benson-Bassham cycle	0.717582651258856	0.831121471464152
PWY-5840: superpathway of menaquinol-7 biosynthesis	0.717889663362769	0.831121471464152
PWY-5860: superpathway of demethylmenaquinol-6 biosynthesis I	0.728573572511392	0.83820219784226
PWY-5862: superpathway of demethylmenaquinol-9 biosynthesis	0.728573572511392	0.83820219784226
PWY-7220: adenosine deoxyribonucleotides de novo biosynthesis II	0.736332071288226	0.841850062812396
PWY-7222: guanosine deoxyribonucleotides de novo biosynthesis II	0.736332071288226	0.841850062812396
PWY-6478: GDP-D-glycero-&alpha;-D-manno-heptose biosynthesis	0.740818220681753	0.843187991044992
P4-PWY: superpathway of L-lysine, L-threonine and L-methionine biosynthesis I	0.742097332718072	0.843187991044992
PWY-5656: mannosylglycerate biosynthesis I	0.746243964035485	0.845282514817972
HEME-BIOSYNTHESIS-II: heme b biosynthesis I (aerobic)	0.752020032574217	0.847174721498362
P108-PWY: pyruvate fermentation to propanoate I	0.752932554312549	0.847174721498362
PWY-5920: superpathway of heme b biosynthesis from glycine	0.754839601989004	0.847174721498362
GLYCOCAT-PWY: glycogen degradation I	0.782544656791987	0.875591125130059
PWY-6353: purine nucleotides degradation II (aerobic)	0.792359052060837	0.883877726766952
PWY-5855: ubiquinol-7 biosynthesis (early decarboxylation)	0.800694318931836	0.88983542678965
P124-PWY: Bifidobacterium shunt	0.802549117894752	0.88983542678965
PWY0-1241: ADP-L-glycero-&beta;-D-manno-heptose biosynthesis	0.822526877908095	0.9092390487719
PWY1ZNC-1: assimilatory sulfate reduction IV	0.839059512171175	0.924729252152616
PWY-6328: L-lysine degradation X	0.844602742921844	0.928051516923104
PWY-7187: pyrimidine deoxyribonucleotides de novo biosynthesis II	0.848901758966257	0.928993001270061
PWY-6992: 1,5-anhydrofructose degradation	0.850522202797658	0.928993001270061
PYRIDNUCSAL-PWY: NAD salvage pathway I (PNC VI cycle)	0.858890288168382	0.935349364266458
PWY-7204: pyridoxal 5'-phosphate salvage II (plants)	0.877926117548639	0.935855196072393
NAD-BIOSYNTHESIS-II: NAD salvage pathway III (to nicotinamide riboside)	0.881216788033933	0.935855196072393
PWY-5845: superpathway of menaquinol-9 biosynthesis	0.881503659130038	0.935855196072393
PWY-5850: superpathway of menaquinol-6 biosynthesis	0.881503659130038	0.935855196072393
PWY-5896: superpathway of menaquinol-10 biosynthesis	0.881503659130038	0.935855196072393
PWY0-42: 2-methylcitrate cycle I	0.885342067057121	0.935855196072393
PWY-7184: pyrimidine deoxyribonucleotides de novo biosynthesis I	0.88705115949145	0.935855196072393
PWY-5971: palmitate biosynthesis (type II fatty acid synthase)	0.888100038758221	0.935855196072393
SALVADEHYPOX-PWY: adenosine nucleotides degradation II	0.892508709588357	0.935855196072393
PWY-5989: stearate biosynthesis II (bacteria and plants)	0.893134775544759	0.935855196072393
PWY-5897: superpathway of menaquinol-11 biosynthesis	0.898520578017396	0.935855196072393
PWY-5898: superpathway of menaquinol-12 biosynthesis	0.898520578017396	0.935855196072393
PWY-5899: superpathway of menaquinol-13 biosynthesis	0.898520578017396	0.935855196072393
PWY0-845: superpathway of pyridoxal 5'-phosphate biosynthesis and salvage	0.900156537271309	0.935855196072393
PWY-6859: all-trans-farnesol biosynthesis	0.900561587925727	0.935855196072393
PWY-7234: inosine-5'-phosphate biosynthesis III	0.90231667345966	0.935855196072393
PWY-7185: UTP and CTP dephosphorylation I	0.902705012015332	0.935855196072393
PWY-5838: superpathway of menaquinol-8 biosynthesis I	0.909703992526001	0.940454550019838
DENOVOPURINE2-PWY: superpathway of purine nucleotides de novo biosynthesis II	0.921581776438096	0.950057617844891
PWY0-1296: purine ribonucleosides degradation	0.932799709865764	0.958755965755558
PWY-5861: superpathway of demethylmenaquinol-8 biosynthesis I	0.935244239074904	0.958755965755558
PWY-7874: L-threonate degradation	0.946915466267489	0.968016646574285
PWY0-1338: polymyxin resistance	0.955687641877439	0.971198263776161
PWY-7371: 1,4-dihydroxy-6-naphthoate biosynthesis II	0.957130693511741	0.971198263776161
PWY-7282: 4-amino-2-methyl-5-diphosphomethylpyrimidine biosynthesis II	0.957966679801009	0.971198263776161
PWY-6606: guanosine nucleotides degradation II	0.968554381372722	0.979227156925038
PWY0-1277: 3-phenylpropanoate and 3-(3-hydroxyphenyl)propanoate degradation	0.986207116743914	0.994335197376419
CATECHOL-ORTHO-CLEAVAGE-PWY: catechol degradation to &beta;-ketoadipate	1	1
PWY-5417: catechol degradation III (ortho-cleavage pathway)	1	1
PWY-5431: aromatic compounds degradation via &beta;-ketoadipate	1	1
CENTFERM-PWY: pyruvate fermentation to butanoate	NA	NA
CRNFORCAT-PWY: creatinine degradation I	NA	NA
FASYN-INITIAL-PWY: superpathway of fatty acid biosynthesis initiation (E. coli)	NA	NA
LPSSYN-PWY: superpathway of lipopolysaccharide biosynthesis	NA	NA
P23-PWY: reductive TCA cycle I	NA	NA
P42-PWY: incomplete reductive TCA cycle	NA	NA
P562-PWY: myo-inositol degradation I	NA	NA
P621-PWY: nylon-6 oligomer degradation	NA	NA
POLYAMINSYN3-PWY: superpathway of polyamine biosynthesis II	NA	NA
PROPFERM-PWY: superpathway of L-alanine fermentation (Stickland reaction)	NA	NA
PWY-3781: aerobic respiration I (cytochrome c)	NA	NA
PWY-5022: 4-aminobutanoate degradation V	NA	NA
PWY-5104: L-isoleucine biosynthesis IV	NA	NA
PWY-5265: peptidoglycan biosynthesis II (staphylococci)	NA	NA
PWY-5345: superpathway of L-methionine biosynthesis (by sulfhydrylation)	NA	NA
PWY-5392: reductive TCA cycle II	NA	NA
PWY-5464: superpathway of cytosolic glycolysis (plants), pyruvate dehydrogenase and TCA cycle	NA	NA
PWY-5494: pyruvate fermentation to propanoate II (acrylate pathway)	NA	NA
PWY-5505: L-glutamate and L-glutamine biosynthesis	NA	NA
PWY-5654: 2-amino-3-carboxymuconate semialdehyde degradation to 2-hydroxypentadienoate	NA	NA
PWY-5677: succinate fermentation to butanoate	NA	NA
PWY-5690: TCA cycle II (plants and fungi)	NA	NA
PWY-5910: superpathway of geranylgeranyldiphosphate biosynthesis I (via mevalonate)	NA	NA
PWY-6143: CMP-pseudaminate biosynthesis	NA	NA
PWY-6210: 2-aminophenol degradation	NA	NA
PWY-6215: 4-chlorobenzoate degradation	NA	NA
PWY-6435: 4-hydroxybenzoate biosynthesis III (plants)	NA	NA
PWY-6467: Kdo transfer to lipid IVA III (Chlamydia)	NA	NA
PWY-6549: L-glutamine biosynthesis III	NA	NA
PWY-6562: norspermidine biosynthesis	NA	NA
PWY-6572: chondroitin sulfate degradation I (bacterial)	NA	NA
PWY-6590: superpathway of Clostridium acetobutylicum acidogenic fermentation	NA	NA
PWY-6906: chitin derivatives degradation	NA	NA
PWY-6922: L-N&delta;-acetylornithine biosynthesis	NA	NA
PWY-7200: superpathway of pyrimidine deoxyribonucleoside salvage	NA	NA
PWY-7209: superpathway of pyrimidine ribonucleosides degradation	NA	NA
PWY-7254: TCA cycle VII (acetate-producers)	NA	NA
PWY-7279: aerobic respiration II (cytochrome c) (yeast)	NA	NA
PWY-7383: anaerobic energy metabolism (invertebrates, cytosol)	NA	NA
PWY-7385: 1,3-propanediol biosynthesis (engineered)	NA	NA
PWY-7616: methanol oxidation to carbon dioxide	NA	NA
PWY-7992: superpathway of menaquinol-8 biosynthesis III	NA	NA
PWY-8188: L-alanine degradation VI (reductive Stickland reaction)	NA	NA
PWY-8189: L-alanine degradation V (oxidative Stickland reaction)	NA	NA
PWY-821: superpathway of sulfur amino acid biosynthesis (Saccharomyces cerevisiae)	NA	NA
PWY490-3: nitrate reduction VI (assimilatory)	NA	NA
PWY66-367: ketogenesis	NA	NA
PWY66-391: fatty acid &beta;-oxidation VI (mammalian peroxisome)	NA	NA
PWY66-399: gluconeogenesis III	NA	NA
UBISYN-PWY: superpathway of ubiquinol-8 biosynthesis (early decarboxylation)	NA	NA
