## Supplementary Materials for IBD Functional Microbiome Analysis (Datasets, Figures, and Scripts) for "NETWORK-BASED FUNCTIONAL FRAGILITY REVEALS SYSTEM-LEVEL REORGANIZATION OF THE GUT MICROBIOME IN INFLAMMATORY BOWEL DISEASE": CD_loss_vs_HC.csv

Pathway	CD	HC	UC	delta_CD_vs_HC	delta_UC_vs_HC
PWY-7356: thiamine diphosphate salvage IV (yeast)	0	0.07791467558857	0	-0.07791467558857	-0.07791467558857
PWY-5484: glycolysis II (from fructose 6-phosphate)	0	0.0760407387614806	0	-0.0760407387614806	-0.0760407387614806
PWY-561: superpathway of glyoxylate cycle and fatty acid degradation	0	0.0746372145655096	0	-0.0746372145655096	-0.0746372145655096
PWY-6353: purine nucleotides degradation II (aerobic)	0	0.0620659398412183	0	-0.0620659398412183	-0.0620659398412183
PWY-5188: tetrapyrrole biosynthesis I (from glutamate)	0	0.0566341335801988	0	-0.0566341335801988	-0.0566341335801988
PENTOSE-P-PWY: pentose phosphate pathway	0	0.0555367616460104	0	-0.0555367616460104	-0.0555367616460104
PWY-6901: superpathway of glucose and xylose degradation	0	0.0480606523242913	0	-0.0480606523242913	-0.0480606523242913
PWY-5941: glycogen degradation II	0	0.0477746627071688	0	-0.0477746627071688	-0.0477746627071688
PWY-5918: superpathway of heme b biosynthesis from glutamate	0	0.0445442872379295	0	-0.0445442872379295	-0.0445442872379295
P461-PWY: hexitol fermentation to lactate, formate, ethanol and acetate	0.00593238123752582	0.0452550898825395	0	-0.0393227086450137	-0.0452550898825395
ANAGLYCOLYSIS-PWY: glycolysis III (from glucose)	0	0	0.0611454025567856	0	0.0611454025567856
PWY66-391: fatty acid &beta;-oxidation VI (mammalian peroxisome)	0	0	0.0492423347358156	0	0.0492423347358156
PWY-6527: stachyose degradation	0	0	0.045738719057674	0	0.045738719057674
PWY-6285: superpathway of fatty acids biosynthesis (E. coli)	0	0	0.0414138047105389	0	0.0414138047105389
THREOCAT-PWY: superpathway of L-threonine metabolism	0	0	0.0395406928052784	0	0.0395406928052784
