## Supplementary Materials for IBD Functional Microbiome Analysis (Datasets, Figures, and Scripts) for "NETWORK-BASED FUNCTIONAL FRAGILITY REVEALS SYSTEM-LEVEL REORGANIZATION OF THE GUT MICROBIOME IN INFLAMMATORY BOWEL DISEASE": UC_gain_vs_HC.csv

Pathway	CD	HC	UC	delta_CD_vs_HC	delta_UC_vs_HC
ANAGLYCOLYSIS-PWY: glycolysis III (from glucose)	0	0	0.0611454025567856	0	0.0611454025567856
PWY66-391: fatty acid &beta;-oxidation VI (mammalian peroxisome)	0	0	0.0492423347358156	0	0.0492423347358156
PWY-6527: stachyose degradation	0	0	0.045738719057674	0	0.045738719057674
PWY-6285: superpathway of fatty acids biosynthesis (E. coli)	0	0	0.0414138047105389	0	0.0414138047105389
THREOCAT-PWY: superpathway of L-threonine metabolism	0	0	0.0395406928052784	0	0.0395406928052784
PWY-5464: superpathway of cytosolic glycolysis (plants), pyruvate dehydrogenase and TCA cycle	0	0	0.039117740035216	0	0.039117740035216
PWY-821: superpathway of sulfur amino acid biosynthesis (Saccharomyces cerevisiae)	0	0	0.0383733468018119	0	0.0383733468018119
PWY-6936: seleno-amino acid biosynthesis (plants)	0	0	0.0380800298083734	0	0.0380800298083734
PWY-5677: succinate fermentation to butanoate	0	0	0.0377893069930936	0	0.0377893069930936
PWY-7204: pyridoxal 5'-phosphate salvage II (plants)	0	0	0.0301995297215144	0	0.0301995297215144
P124-PWY: Bifidobacterium shunt	0.010840792675583	0	0	0.010840792675583	0
GLCMANNANAUT-PWY: superpathway of N-acetylglucosamine, N-acetylmannosamine and N-acetylneuraminate degradation	0.00972455461660844	0	0	0.00972455461660844	0
PWY-8004: Entner-Doudoroff pathway I	0.00749209796403367	0	0	0.00749209796403367	0
PHOSLIPSYN-PWY: superpathway of phospholipid biosynthesis I (bacteria)	0.00621608455774044	0	0	0.00621608455774044	0
PWY4FS-7: phosphatidylglycerol biosynthesis I (plastidic)	0.0059092005916243	0	0	0.0059092005916243	0
