## Supplementary Materials for IBD Functional Microbiome Analysis (Datasets, Figures, and Scripts) for "NETWORK-BASED FUNCTIONAL FRAGILITY REVEALS SYSTEM-LEVEL REORGANIZATION OF THE GUT MICROBIOME IN INFLAMMATORY BOWEL DISEASE": CD_only_pathways.csv

Pathway	CD	HC	UC	CD_present	UC_present	HC_present
P124-PWY: Bifidobacterium shunt	0.010840792675583	0	0	TRUE	FALSE	FALSE
GLCMANNANAUT-PWY: superpathway of N-acetylglucosamine, N-acetylmannosamine and N-acetylneuraminate degradation	0.00972455461660844	0	0	TRUE	FALSE	FALSE
PWY-8004: Entner-Doudoroff pathway I	0.00749209796403367	0	0	TRUE	FALSE	FALSE
PHOSLIPSYN-PWY: superpathway of phospholipid biosynthesis I (bacteria)	0.00621608455774044	0	0	TRUE	FALSE	FALSE
PWY4FS-7: phosphatidylglycerol biosynthesis I (plastidic)	0.0059092005916243	0	0	TRUE	FALSE	FALSE
PWY4FS-8: phosphatidylglycerol biosynthesis II (non-plastidic)	0.0059092005916243	0	0	TRUE	FALSE	FALSE
PWY-5097: L-lysine biosynthesis VI	0.00586087139968742	0	0	TRUE	FALSE	FALSE
PWY-6151: S-adenosyl-L-methionine salvage I	0.00536487239258032	0	0	TRUE	FALSE	FALSE
PWY-6608: guanosine nucleotides degradation III	0.00511624052467827	0	0	TRUE	FALSE	FALSE
