## Supplementary Materials for IBD Functional Microbiome Analysis (Datasets, Figures, and Scripts) for "NETWORK-BASED FUNCTIONAL FRAGILITY REVEALS SYSTEM-LEVEL REORGANIZATION OF THE GUT MICROBIOME IN INFLAMMATORY BOWEL DISEASE": HC_only_pathways.csv

Pathway	CD	HC	UC	CD_present	UC_present	HC_present
PWY-7356: thiamine diphosphate salvage IV (yeast)	0	0.07791467558857	0	FALSE	FALSE	TRUE
PWY-5484: glycolysis II (from fructose 6-phosphate)	0	0.0760407387614806	0	FALSE	FALSE	TRUE
PWY-561: superpathway of glyoxylate cycle and fatty acid degradation	0	0.0746372145655096	0	FALSE	FALSE	TRUE
PWY-6353: purine nucleotides degradation II (aerobic)	0	0.0620659398412183	0	FALSE	FALSE	TRUE
PWY-5188: tetrapyrrole biosynthesis I (from glutamate)	0	0.0566341335801988	0	FALSE	FALSE	TRUE
PENTOSE-P-PWY: pentose phosphate pathway	0	0.0555367616460104	0	FALSE	FALSE	TRUE
PWY-6901: superpathway of glucose and xylose degradation	0	0.0480606523242913	0	FALSE	FALSE	TRUE
PWY-5941: glycogen degradation II	0	0.0477746627071688	0	FALSE	FALSE	TRUE
PWY-5918: superpathway of heme b biosynthesis from glutamate	0	0.0445442872379295	0	FALSE	FALSE	TRUE
