## Supplementary Materials for IBD Functional Microbiome Analysis (Datasets, Figures, and Scripts) for "NETWORK-BASED FUNCTIONAL FRAGILITY REVEALS SYSTEM-LEVEL REORGANIZATION OF THE GUT MICROBIOME IN INFLAMMATORY BOWEL DISEASE": UC_only_pathways.csv

Pathway	CD	HC	UC	CD_present	UC_present	HC_present
ANAGLYCOLYSIS-PWY: glycolysis III (from glucose)	0	0	0.0611454025567856	FALSE	TRUE	FALSE
PWY66-391: fatty acid &beta;-oxidation VI (mammalian peroxisome)	0	0	0.0492423347358156	FALSE	TRUE	FALSE
PWY-6527: stachyose degradation	0	0	0.045738719057674	FALSE	TRUE	FALSE
PWY-6285: superpathway of fatty acids biosynthesis (E. coli)	0	0	0.0414138047105389	FALSE	TRUE	FALSE
THREOCAT-PWY: superpathway of L-threonine metabolism	0	0	0.0395406928052784	FALSE	TRUE	FALSE
PWY-5464: superpathway of cytosolic glycolysis (plants), pyruvate dehydrogenase and TCA cycle	0	0	0.039117740035216	FALSE	TRUE	FALSE
PWY-821: superpathway of sulfur amino acid biosynthesis (Saccharomyces cerevisiae)	0	0	0.0383733468018119	FALSE	TRUE	FALSE
PWY-6936: seleno-amino acid biosynthesis (plants)	0	0	0.0380800298083734	FALSE	TRUE	FALSE
PWY-5677: succinate fermentation to butanoate	0	0	0.0377893069930936	FALSE	TRUE	FALSE
PWY-7204: pyridoxal 5'-phosphate salvage II (plants)	0	0	0.0301995297215144	FALSE	TRUE	FALSE
