## Supplementary Materials for IBD Functional Microbiome Analysis (Datasets, Figures, and Scripts) for "NETWORK-BASED FUNCTIONAL FRAGILITY REVEALS SYSTEM-LEVEL REORGANIZATION OF THE GUT MICROBIOME IN INFLAMMATORY BOWEL DISEASE": FINAL_top_CD.csv

Taxa	Betweenness
UNINTEGRATED|g__Bacteroides.s__Bacteroides_stercoris	0.0167108651370153
UNINTEGRATED|g__Dorea.s__Dorea_sp_OM02_2LB	0.0154162342903263
UNINTEGRATED|g__Bifidobacterium.s__Bifidobacterium_bifidum	0.0114377954571659
UNINTEGRATED|g__Lactobacillus.s__Lactobacillus_mucosae	0.0108801260617241
UNINTEGRATED|g__Pseudoflavonifractor.s__Pseudoflavonifractor_sp_An184	0.0107690533840655
UNINTEGRATED|g__Firmicutes_unclassified.s__Firmicutes_bacterium_CAG_103	0.0107344632768362
UNINTEGRATED|g__Clostridium.s__Clostridium_disporicum	0.0106008521245463
UNINTEGRATED|g__Bacteroides.s__Bacteroides_dorei	0.0103770321687997
UNINTEGRATED|g__Lachnoclostridium.s__Clostridium_clostridioforme	0.01019255159691
UNINTEGRATED|g__Roseburia.s__Roseburia_sp_CAG_471	0.00906986552783855
