## Supplementary Materials for IBD Functional Microbiome Analysis (Datasets, Figures, and Scripts) for "NETWORK-BASED FUNCTIONAL FRAGILITY REVEALS SYSTEM-LEVEL REORGANIZATION OF THE GUT MICROBIOME IN INFLAMMATORY BOWEL DISEASE": FINAL_top_HC.csv

Taxa	Betweenness
UNINTEGRATED|g__Blautia.s__Ruminococcus_gnavus	0.0238891433806688
UNINTEGRATED|g__Ruminococcus.s__Ruminococcus_callidus	0.0208272255306154
UNINTEGRATED|g__Blautia.s__Blautia_sp_CAG_52	0.019331195602382
UNINTEGRATED|g__Bacteroides.s__Bacteroides_thetaiotaomicron	0.0106962895098488
UNINTEGRATED|g__Eubacterium.s__Eubacterium_sp_CAG_252	0.00961978928080623
UNINTEGRATED|g__Paraprevotella.s__Paraprevotella_clara	0.00909299129638113
UNINTEGRATED|g__Erysipelatoclostridium.s__Clostridium_spiroforme	0.00890975721484196
UNINTEGRATED|g__Bacteroides.s__Bacteroides_cellulosilyticus	0.00858909757214842
UNINTEGRATED|g__Dialister.s__Dialister_invisus	0.00855474118185983
UNINTEGRATED|g__Alistipes.s__Alistipes_shahii	0.00852038479157123
