## Supplementary Materials for IBD Functional Microbiome Analysis (Datasets, Figures, and Scripts) for "NETWORK-BASED FUNCTIONAL FRAGILITY REVEALS SYSTEM-LEVEL REORGANIZATION OF THE GUT MICROBIOME IN INFLAMMATORY BOWEL DISEASE": FINAL_top_UC.csv

Taxa	Betweenness
UNINTEGRATED|g__Actinomyces.s__Actinomyces_odontolyticus	0.0275440603287578
UNINTEGRATED|g__Intestinimonas.s__Intestinimonas_butyriciproducens	0.0215861718352822
UNINTEGRATED|g__Oscillibacter.s__Oscillibacter_sp_CAG_241	0.01727873930848
UNINTEGRATED|g__Eubacterium.s__Eubacterium_ramulus	0.0170013557024233
UNINTEGRATED|g__Bacteroides.s__Bacteroides_faecis	0.0160998135909168
UNINTEGRATED|g__Firmicutes_unclassified.s__Firmicutes_bacterium_CAG_41	0.0136906880189798
UNINTEGRATED|g__Phascolarctobacterium.s__Phascolarctobacterium_succinatutens	0.0114754049260912
UNINTEGRATED|g__Bacteroides.s__Bacteroides_sp_D2	0.0107397051347229
UNINTEGRATED|g__Fusicatenibacter.s__Fusicatenibacter_saccharivorans	0.0107015760040671
UNINTEGRATED|g__Lactobacillus.s__Lactobacillus_ruminis	0.0100211021537915
